# Evolutionary responses to historic drought across the range of scarlet monkeyflower

**DOI:** 10.1101/2025.05.20.655098

**Authors:** Seema Nayan Sheth, Lucas Albano, Charles Blanchard, Emily Cook, Rosalinda Diaz, Xitlaly Gomez-Vega, Katelin Kutella, Mariam Moazed, Macy Patel, Julia Prange, Niveditha Ramadoss, Ashley Regan, Aster Riley, Melissa Rivas Hernandez, Jocelyn Rojas, Marissa Strebler, Aditi Verma, Lindsay Villano, Jordan Waits, Dachuan Wang, Olivia Wilborn-Pilotte, Jeffrey Diez, Lluvia Flores-Rentería, Jason P. Sexton, Christopher D. Muir

## Abstract

Adaptive evolution is a key means for populations to persist under environmental change, yet whether populations across a species’ range can adapt quickly enough to keep pace with climate change remains unknown. The breeder’s equation predicts the evolutionary change in a trait from one generation to the next as the product of the selection differential and the narrow-sense heritability in that trait. Incorporating these aspects of the breeder’s equation, we performed a resurrection study with the scarlet monkeyflower (*Mimulus cardinalis*) to evaluate whether traits associated with drought adaptation have evolved in populations across a species’ range in response to extreme drought. We compared trait and fitness differences of pre-drought ancestors and post-drought descendants from six populations transplanted into three latitudinally-arrayed common gardens and quantified phenotypic selection and trait heritabilities. The strength, direction, and mode of selection varied among traits and gardens. Trait heritabilities were relatively low, and did not differ dramatically among populations or gardens. Overall, instances of evolutionary responses between ancestors and descendants were few and small in magnitude, but the magnitude of these evolutionary differences varied among gardens. Together, these results suggest that the expression of genetic variation, and thus traits, depend on the environment, and that environmental variability in field settings may mask the genetic variation that is often detected in greenhouse environments.
