## Supplementary material for "Evolutionary responses to historic drought across the range of scarlet monkeyflower": Tables S5 - S10: TableS5.csv

Garden	Population	h2_median	h2_lower	h2_upper	method
north	N1	0.0083	0	0.0796	global brms
north	N1	0.05225727181442707	1.0972758023363208e-4	0.5267314379731981	subset brms
north	N1	0.004815890154296159	4.714017195772469e-5	0.3250808980031791	subset MCMCglmm
north	N2	0.1435	0.0208	0.3274	global brms
north	N2	0.2699263021573577	0.06057877837223192	0.719930681866374	subset brms
north	N2	0.23219970005176532	7.833951057576731e-4	0.6756907945899686	subset MCMCglmm
center	C1	0.108	4e-4	0.469	global brms
center	C1	0.054452938094775964	1.2725199402574563e-4	0.3243207368780057	subset brms
center	C1	0.007344258801345689	7.865523247321582e-5	0.23133991581856458	subset MCMCglmm
center	C2	0.0728	2e-4	0.5747	global brms
center	C2	0.09878504039317511	3.0248612891543175e-4	0.7263880095742521	subset brms
center	C2	0.0064650766372723375	7.601029635349651e-5	0.3739318123749652	subset MCMCglmm
south	S1	0.0475	1e-4	0.3437	global brms
south	S1	0.4167001628817805	0.120901946644095	0.8322137791597055	subset brms
south	S1	0.3613529742242416	0.009609001059283175	0.7863861552892202	subset MCMCglmm
south	S2	0.0707	2e-4	0.4262	global brms
south	S2	0.3678724275291779	0.11641368852490928	0.7571880687799049	subset brms
south	S2	0.3189952247503983	9.00541702076765e-5	0.7292183700426745	subset MCMCglmm
