## Supplementary material for "Evolutionary responses to historic drought across the range of scarlet monkeyflower": Tables S5 - S10: TableS6.csv

Garden	Population	Cohort	ldmc_median	ldmc_lower	ldmc_upper	sla_cm2_per_g_median	sla_cm2_per_g_lower	sla_cm2_per_g_upper	gsw_early_median	gsw_early_lower	gsw_early_upper	first_flower_doy_median	first_flower_doy_lower	first_flower_doy_upper	totalStemLen_median	totalStemLen_lower	totalStemLen_upper	gsw_late_median	gsw_late_lower	gsw_late_upper	log_totalRS_median	log_totalRS_lower	log_totalRS_upper	maxHeight_median	maxHeight_lower	maxHeight_upper
north	N1	ancestor	0.156	0.151	0.161	240.7	227.45	252.31	0.435	0.374	0.494	179.62	177.92	181.27	40.41	32.62	48.36	0.083	0.009	0.159	1.86	1.74	1.99	41.32	35.47	47.56
north	N1	descendant	0.154	0.149	0.159	239.94	227.86	251.68	0.42	0.359	0.476	182.01	180.16	183.9	39.47	31.86	47.69	0.066	-0.01	0.143	1.84	1.71	1.96	41.24	35.43	47.26
north	N2	ancestor	0.165	0.16	0.171	233.19	220.62	245.05	0.433	0.375	0.489	180.39	178.67	182.03	39.6	32.01	47.39	0.094	0.02	0.171	1.77	1.66	1.89	40.83	35.18	46.79
north	N2	descendant	0.163	0.157	0.17	233.3	219.61	245.8	0.432	0.369	0.491	180.81	178.75	182.76	38.61	30.74	46.87	0.083	0.008	0.16	1.8	1.67	1.94	42.49	36.53	48.73
north	C1	ancestor	0.179	0.174	0.184	245.95	233.9	256.99	0.491	0.432	0.547	183.62	182.07	185.05	49.16	41.66	57.02	0.092	0.018	0.168	2.03	1.92	2.15	54.86	49.25	60.88
north	C1	descendant	0.176	0.169	0.182	251.77	237.1	265.35	0.482	0.421	0.544	185.56	183.47	187.59	50.15	41.76	58.67	0.098	0.022	0.174	2	1.86	2.14	54.96	48.82	61.21
north	C2	ancestor	0.172	0.166	0.177	253.4	240.26	266.07	0.493	0.434	0.552	182.58	180.73	184.32	50.08	41.96	58.09	0.096	0.022	0.173	2.07	1.95	2.18	59.03	53.15	65.25
north	C2	descendant	0.17	0.163	0.178	251.63	237.2	265.72	0.495	0.43	0.557	184.65	182.2	187	54.03	44.75	63.12	0.096	0.018	0.174	2.05	1.91	2.19	57.02	50.62	63.81
north	S1	ancestor	0.161	0.157	0.166	245.61	233.36	256.58	0.495	0.436	0.55	185.51	183.98	186.96	48.88	41.3	56.73	0.078	0.004	0.154	2.17	2.06	2.28	51.21	45.51	57.07
north	S1	descendant	0.163	0.157	0.169	243.55	229.11	257.6	0.498	0.434	0.561	187.71	185.77	189.71	46.62	38.28	54.92	0.076	0.002	0.153	2.12	2	2.25	52.23	46.16	58.49
north	S2	ancestor	0.185	0.181	0.19	240.21	228.16	250.86	0.472	0.414	0.528	186.25	184.61	187.73	51.78	43.96	59.65	0.079	0.005	0.155	2.05	1.94	2.16	58.52	52.75	64.56
north	S2	descendant	0.181	0.175	0.188	239.07	225.44	252.04	0.454	0.392	0.514	187.59	185.5	189.71	47.45	38.71	56.33	0.082	0.008	0.158	2.01	1.88	2.14	56.69	50.29	63
center	N1	ancestor	NA	NA	NA	NA	NA	NA	NA	NA	NA	196.24	194.51	197.91	29.67	21.67	37.14	0.352	0.27	0.431	2.03	1.87	2.19	53.92	47.66	59.89
center	N1	descendant	NA	NA	NA	NA	NA	NA	NA	NA	NA	195.96	194.35	197.52	31.15	23.22	38.76	0.32	0.236	0.399	1.85	1.7	2.02	53.06	46.85	59.18
center	N2	ancestor	NA	NA	NA	NA	NA	NA	NA	NA	NA	196.14	194.3	197.95	32.65	24.48	40.51	0.364	0.283	0.443	1.95	1.79	2.11	58.95	52.39	65.04
center	N2	descendant	NA	NA	NA	NA	NA	NA	NA	NA	NA	197.32	195.49	199.1	35.49	27.04	43.39	0.341	0.258	0.419	1.98	1.81	2.16	55.98	49.49	62.42
center	C1	ancestor	NA	NA	NA	NA	NA	NA	NA	NA	NA	195.44	194.04	196.83	39.87	32.15	47.41	0.38	0.304	0.455	2.23	2.11	2.35	74.61	68.83	80.43
center	C1	descendant	NA	NA	NA	NA	NA	NA	NA	NA	NA	194.85	192.99	196.65	41	32.54	49.45	0.397	0.317	0.474	2.14	1.95	2.33	73.18	65.79	80.67
center	C2	ancestor	NA	NA	NA	NA	NA	NA	NA	NA	NA	195.23	193.43	196.96	45.36	37.38	53.28	0.348	0.268	0.424	2.33	2.2	2.47	77.46	71.32	83.53
center	C2	descendant	NA	NA	NA	NA	NA	NA	NA	NA	NA	196.45	194.14	198.92	47.27	37.89	56.11	0.394	0.313	0.473	2.27	2.1	2.45	74.6	67.67	81.7
center	S1	ancestor	NA	NA	NA	NA	NA	NA	NA	NA	NA	199.46	197.7	201.14	42.42	34.09	50.74	0.423	0.341	0.503	2.46	2.32	2.6	69.86	63.67	75.8
center	S1	descendant	NA	NA	NA	NA	NA	NA	NA	NA	NA	199.14	197.16	201.12	44.12	35.07	52.99	0.365	0.283	0.444	2.43	2.28	2.59	72.86	66.35	79.3
center	S2	ancestor	NA	NA	NA	NA	NA	NA	NA	NA	NA	199.63	197.9	201.31	50.4	41.96	58.86	0.402	0.322	0.478	2.43	2.28	2.59	84.38	78.1	90.78
center	S2	descendant	NA	NA	NA	NA	NA	NA	NA	NA	NA	200.26	198.37	202.23	50.27	41.16	58.97	0.427	0.349	0.505	2.58	2.43	2.75	85.03	78.23	91.9
south	N1	ancestor	0.114	0.11	0.119	319.42	307.48	331.08	0.722	0.67	0.775	189.94	188.32	191.65	86.92	77.53	95.67	0.117	0.046	0.184	1.77	1.65	1.89	48.11	42.1	54.37
south	N1	descendant	0.113	0.108	0.117	319.68	307.78	330.75	0.693	0.639	0.746	191.25	189.72	192.8	92.52	83.85	101.22	0.121	0.051	0.189	1.85	1.71	1.97	49.82	43.5	56
south	N2	ancestor	0.12	0.115	0.125	313.66	300.49	325.9	0.732	0.679	0.784	190.5	188.69	192.32	95.25	86.38	103.65	0.135	0.065	0.204	1.81	1.67	1.94	51.84	45.47	58.16
south	N2	descendant	0.116	0.111	0.122	322.85	309.06	336.6	0.731	0.674	0.788	191.31	189.46	193.34	91.39	81.79	100.08	0.116	0.046	0.185	1.73	1.58	1.87	48.57	41.95	55.27
south	C1	ancestor	0.135	0.13	0.14	317.43	305.38	328.14	0.675	0.624	0.726	191.1	189.59	192.55	131.69	122.46	140.46	0.105	0.035	0.172	2.04	1.91	2.15	66.29	60.1	72.5
south	C1	descendant	0.134	0.129	0.14	320.4	307.48	332.9	0.656	0.6	0.711	189.94	188.04	191.8	133.63	123.27	143.71	0.116	0.046	0.184	2.09	1.95	2.23	68.08	61.45	74.73
south	C2	ancestor	0.129	0.123	0.134	326.46	311.98	340.29	0.66	0.603	0.714	191.35	189.32	193.43	139.1	127.66	149.38	0.096	0.027	0.165	2.03	1.9	2.16	69.31	62.79	76.06
south	C2	descendant	0.131	0.123	0.138	320.09	304.84	334.96	0.683	0.623	0.741	189.78	187.16	192.54	137.53	122.89	151.9	0.112	0.041	0.18	2.1	1.96	2.24	66.5	58.9	74.18
south	S1	ancestor	0.118	0.113	0.122	316.84	305.29	327.43	0.683	0.631	0.734	197	195.58	198.48	138.44	129.96	146.66	0.119	0.05	0.187	2.23	2.11	2.34	61.87	56	68.16
south	S1	descendant	0.122	0.117	0.128	309.55	295.75	322.72	0.679	0.621	0.736	196.66	194.74	198.56	133.11	122.35	143.48	0.105	0.033	0.172	2.19	2.06	2.33	62.06	54.93	69.17
south	S2	ancestor	0.131	0.127	0.136	331.62	320.46	342.13	0.65	0.597	0.7	195.13	193.53	196.76	148.82	139.49	158.1	0.103	0.034	0.171	2.21	2.09	2.33	71.16	65.31	77.37
south	S2	descendant	0.13	0.125	0.135	326.98	314.15	340.05	0.637	0.581	0.693	193.7	191.16	196.17	136.19	122.57	149.01	0.104	0.034	0.171	2.24	2.11	2.37	71.22	64.32	78
