## Supplementary material for "Evolutionary responses to historic drought across the range of scarlet monkeyflower": Tables S5 - S10: TableS7.csv

trait	Garden	b0_median	b0_lower	b0_upper	b1_median	b1_lower	b1_upper	b2_median	b2_lower	b2_upper	quad_sel_grad_median	quad_sel_grad_lower	quad_sel_grad_upper
ldmc	north	2.102	1.972	2.231	-0.033	-0.067	0.001	-0.0019	-0.017	0.012	-0.0039	-0.034	0.025
ldmc	south	2.035	1.908	2.163	-0.057	-0.081	-0.033	-0.0389	-0.059	-0.019	-0.0777	-0.118	-0.037
sla_cm2_per_g	north	2.079	1.952	2.204	-0.012	-0.038	0.013	-0.005	-0.023	0.013	-0.01	-0.047	0.026
sla_cm2_per_g	south	2.057	1.935	2.189	-0.026	-0.048	-0.006	-0.0025	-0.014	0.009	-0.005	-0.029	0.019
gsw_early	north	2.125	1.986	2.266	0.029	0.009	0.048	-0.0292	-0.042	-0.015	-0.0584	-0.085	-0.03
gsw_early	south	2.003	1.873	2.135	0.063	0.044	0.082	-0.0016	-0.014	0.01	-0.0032	-0.027	0.021
first_flower_doy	north	2.032	1.932	2.133	-0.08	-0.09	-0.069	-0.0142	-0.02	-0.008	-0.0285	-0.041	-0.016
first_flower_doy	center	2.455	2.354	2.559	-0.063	-0.103	-0.025	-0.0021	-0.019	0.015	-0.0042	-0.039	0.03
first_flower_doy	south	2.058	1.951	2.157	-0.144	-0.161	-0.126	-0.0313	-0.044	-0.019	-0.0627	-0.087	-0.039
totalStemLen	north	2.198	2.129	2.266	0.195	0.164	0.225	-0.0557	-0.089	-0.025	-0.1115	-0.178	-0.049
totalStemLen	center	2.53	2.451	2.615	0.087	0.028	0.143	-0.1156	-0.171	-0.064	-0.2312	-0.341	-0.127
totalStemLen	south	1.876	1.806	1.945	0.364	0.344	0.386	-0.0762	-0.085	-0.068	-0.1524	-0.17	-0.136
gsw_late	north	2.106	2.005	2.204	-0.021	-0.035	-0.006	-0.0222	-0.032	-0.012	-0.0443	-0.064	-0.024
gsw_late	center	2.485	2.37	2.593	0.058	-0.03	0.15	-0.0682	-0.117	-0.021	-0.1363	-0.234	-0.042
gsw_late	south	2.08	1.975	2.184	0.048	0.02	0.075	0.0011	-0.009	0.011	0.0022	-0.018	0.022
maxHeight	north	2.26	2.2	2.319	0.244	0.229	0.258	-0.0947	-0.105	-0.084	-0.1893	-0.211	-0.167
maxHeight	center	2.316	2.253	2.378	0.369	0.353	0.384	-0.0798	-0.088	-0.073	-0.1597	-0.175	-0.145
maxHeight	south	2.082	2.024	2.142	0.312	0.302	0.322	-0.0807	-0.087	-0.074	-0.1613	-0.174	-0.149
