## Supplementary material for "Evolutionary responses to historic drought across the range of scarlet monkeyflower": Tables S5 - S10: TableS8.csv

trait	Garden	Population	h2_median	h2_lower	h2_upper	Va_median	Va_lower	Va_upper	Ve_median	Ve_lower	Ve_upper
ldmc	north	N1	0.0343	7e-4	0.1002	0	0	1e-4	0.0343	7e-4	0.1002
ldmc	north	N2	0.2231	0.0578	0.4781	1e-4	0	3e-4	0.2231	0.0578	0.4781
ldmc	north	C1	0.0073	0	0.0648	0	0	1e-4	0.0073	0	0.0648
ldmc	north	C2	0.0146	0	0.1573	0	0	1e-4	0.0146	0	0.1573
ldmc	north	S1	0.0478	2e-4	0.1858	0	0	1e-4	0.0478	2e-4	0.1858
ldmc	north	S2	0.0058	0	0.0557	0	0	1e-4	0.0058	0	0.0557
ldmc	south	N1	0.013	0	0.1185	0	0	0	0.013	0	0.1185
ldmc	south	N2	0.0419	1e-4	0.3663	0	0	1e-4	0.0419	1e-4	0.3663
ldmc	south	C1	0.0119	0	0.1244	0	0	0	0.0119	0	0.1244
ldmc	south	C2	0.0225	0	0.2803	0	0	1e-4	0.0225	0	0.2803
ldmc	south	S1	0.1027	4e-4	0.4408	0	0	1e-4	0.1027	4e-4	0.4408
ldmc	south	S2	0.0162	0	0.1538	0	0	1e-4	0.0162	0	0.1538
sla_cm2_per_g	north	N1	0.1017	0.0106	0.2201	124.2563	12.5265	270.4715	0.1017	0.0106	0.2201
sla_cm2_per_g	north	N2	0.2222	0.0052	0.6062	303.3947	6.8464	918.0112	0.2222	0.0052	0.6062
sla_cm2_per_g	north	C1	0.0374	1e-4	0.2205	74.1371	0.2564	451.1981	0.0374	1e-4	0.2205
sla_cm2_per_g	north	C2	0.0259	1e-4	0.256	48.156	0.1363	508.0192	0.0259	1e-4	0.256
sla_cm2_per_g	north	S1	0.15	0.0049	0.4017	283.8164	8.7238	792.4445	0.15	0.0049	0.4017
sla_cm2_per_g	north	S2	0.014	0	0.1175	28.3633	0.0791	237.6951	0.014	0	0.1175
sla_cm2_per_g	south	N1	0.0132	0	0.1049	19.0592	0.0489	152.3366	0.0132	0	0.1049
sla_cm2_per_g	south	N2	0.0972	5e-4	0.4879	142.0998	0.6486	778.5266	0.0972	5e-4	0.4879
sla_cm2_per_g	south	C1	0.0644	3e-4	0.3074	117.0882	0.4953	588.6497	0.0644	3e-4	0.3074
sla_cm2_per_g	south	C2	0.0239	1e-4	0.2789	42.0866	0.0806	511.3703	0.0239	1e-4	0.2789
sla_cm2_per_g	south	S1	0.0257	1e-4	0.2246	47.1108	0.1521	422.9765	0.0257	1e-4	0.2246
sla_cm2_per_g	south	S2	0.0233	1e-4	0.1891	48.833	0.1297	415.7211	0.0233	1e-4	0.1891
gsw_early	north	N1	0.0093	0	0.0505	2e-4	0	8e-4	0.0093	0	0.0505
gsw_early	north	N2	0.0222	1e-4	0.1552	4e-4	0	0.0028	0.0222	1e-4	0.1552
gsw_early	north	C1	0.0055	0	0.0626	1e-4	0	0.0012	0.0055	0	0.0626
gsw_early	north	C2	0.0429	2e-4	0.2464	8e-4	0	0.0045	0.0429	2e-4	0.2464
gsw_early	north	S1	0.0075	0	0.071	2e-4	0	0.0016	0.0075	0	0.071
gsw_early	north	S2	0.0076	0	0.0728	2e-4	0	0.0015	0.0076	0	0.0728
gsw_early	south	N1	0.0068	0	0.0599	1e-4	0	9e-4	0.0068	0	0.0599
gsw_early	south	N2	0.0203	1e-4	0.1803	4e-4	0	0.0036	0.0203	1e-4	0.1803
gsw_early	south	C1	0.0572	2e-4	0.2853	9e-4	0	0.0047	0.0572	2e-4	0.2853
gsw_early	south	C2	0.0706	2e-4	0.4596	9e-4	0	0.0068	0.0706	2e-4	0.4596
gsw_early	south	S1	0.017	0	0.1454	3e-4	0	0.0023	0.017	0	0.1454
gsw_early	south	S2	0.0155	0	0.1423	2e-4	0	0.0021	0.0155	0	0.1423
first_flower_doy	north	N1	0.0083	0	0.0796	0.8491	0.0019	8.0986	0.0083	0	0.0796
first_flower_doy	north	N2	0.1435	0.0208	0.3274	13.4215	1.9344	32.3115	0.1435	0.0208	0.3274
first_flower_doy	north	C1	0.0633	0.0012	0.182	7.289	0.1428	21.4194	0.0633	0.0012	0.182
first_flower_doy	north	C2	0.0173	1e-4	0.1747	1.7285	0.0052	18.1453	0.0173	1e-4	0.1747
first_flower_doy	north	S1	0.1547	0.0372	0.3153	14.1346	3.3782	29.676	0.1547	0.0372	0.3153
first_flower_doy	north	S2	0.1234	0.0171	0.2651	13.8988	1.8933	31.2233	0.1234	0.0171	0.2651
first_flower_doy	center	C1	0.108	4e-4	0.469	4.3092	0.0174	20.1238	0.108	4e-4	0.469
first_flower_doy	center	C2	0.0728	2e-4	0.5747	2.5628	0.0066	22.4576	0.0728	2e-4	0.5747
first_flower_doy	south	N1	0.019	0	0.1446	0.6889	0.0011	5.2488	0.019	0	0.1446
first_flower_doy	south	N2	0.0567	1e-4	0.4291	1.9731	0.0034	16.3801	0.0567	1e-4	0.4291
first_flower_doy	south	C1	0.0434	1e-4	0.3593	1.5696	0.0042	13.8569	0.0434	1e-4	0.3593
first_flower_doy	south	C2	0.1555	4e-4	0.8736	5.1757	0.0119	35.3223	0.1555	4e-4	0.8736
first_flower_doy	south	S1	0.0475	1e-4	0.3437	1.5448	0.0045	12.0181	0.0475	1e-4	0.3437
first_flower_doy	south	S2	0.0707	2e-4	0.4262	3.4086	0.0085	22.3794	0.0707	2e-4	0.4262
totalStemLen	north	N1	0.0254	1e-4	0.1133	7.7804	0.0183	35.0416	0.0254	1e-4	0.1133
totalStemLen	north	N2	0.0681	4e-4	0.2489	23.1267	0.1292	88.9405	0.0681	4e-4	0.2489
totalStemLen	north	C1	0.0321	1e-4	0.1367	20.3308	0.0904	85.9762	0.0321	1e-4	0.1367
totalStemLen	north	C2	0.011	0	0.1345	7.2168	0.0178	89.987	0.011	0	0.1345
totalStemLen	north	S1	0.027	1e-4	0.1572	16.1834	0.061	96.4441	0.027	1e-4	0.1572
totalStemLen	north	S2	0.0971	0.0038	0.2569	74.853	2.8398	203.536	0.0971	0.0038	0.2569
totalStemLen	center	C1	0.0154	0	0.1512	5.6565	0.0056	57.8002	0.0154	0	0.1512
totalStemLen	center	C2	0.0186	1e-4	0.21560000000000001	8.2623	0.0216	100.4907	0.0186	1e-4	0.21560000000000001
totalStemLen	south	N1	0.0951	6e-4	0.3024	55.3346	0.3759	180.4139	0.0951	6e-4	0.3024
totalStemLen	south	N2	0.0648	1e-4	0.358	43.9149	0.0949	264.1095	0.0648	1e-4	0.358
totalStemLen	south	C1	0.2181	0.013	0.5081	287.4978	16.9725	714.17	0.2181	0.013	0.5081
totalStemLen	south	C2	0.112	6e-4	0.6601	155.8174	0.8352	1040.4357	0.112	6e-4	0.6601
totalStemLen	south	S1	0.0704	3e-4	0.3013	103.9955	0.489	459.3619	0.0704	3e-4	0.3013
totalStemLen	south	S2	0.1759	0.0063	0.4564	388.207	12.9576	1058.3561	0.1759	0.0063	0.4564
gsw_late	north	N1	6e-4	0	0.0067	0	0	0	6e-4	0	0.0067
gsw_late	north	N2	0.0039	0	0.0394	0	0	3e-4	0.0039	0	0.0394
gsw_late	north	C1	0.0018	0	0.0159	0	0	1e-4	0.0018	0	0.0159
gsw_late	north	C2	0.0046	0	0.0458	0	0	4e-4	0.0046	0	0.0458
gsw_late	north	S1	0.0036	0	0.0292	0	0	2e-4	0.0036	0	0.0292
gsw_late	north	S2	0.0014	0	0.0144	0	0	1e-4	0.0014	0	0.0144
gsw_late	center	C1	0.0101	0	0.0975	2e-4	0	0.0021	0.0101	0	0.0975
gsw_late	center	C2	0.0339	1e-4	0.2783	7e-4	0	0.006	0.0339	1e-4	0.2783
gsw_late	south	N1	0.0021	0	0.0239	0	0	1e-4	0.0021	0	0.0239
gsw_late	south	N2	0.0243	0	0.1859	1e-4	0	6e-4	0.0243	0	0.1859
gsw_late	south	C1	0.0192	0	0.1691	0	0	2e-4	0.0192	0	0.1691
gsw_late	south	C2	0.0146	0	0.2032	0	0	2e-4	0.0146	0	0.2032
gsw_late	south	S1	0.0079	0	0.0781	0	0	2e-4	0.0079	0	0.0781
gsw_late	south	S2	0.0189	1e-4	0.1415	0	0	2e-4	0.0189	1e-4	0.1415
log_totalRS	north	N1	0.0014	0	0.0151	4e-4	0	0.0042	0.0014	0	0.0151
log_totalRS	north	N2	0.0533	4e-4	0.1941	0.0119	1e-4	0.0446	0.0533	4e-4	0.1941
log_totalRS	north	C1	0.0059	0	0.0556	0.0017	0	0.0163	0.0059	0	0.0556
log_totalRS	north	C2	0.0073	0	0.0933	0.0017	0	0.0223	0.0073	0	0.0933
log_totalRS	north	S1	0.0124	0	0.077	0.0027	0	0.0167	0.0124	0	0.077
log_totalRS	north	S2	0.0059	0	0.0493	0.002	0	0.0172	0.0059	0	0.0493
log_totalRS	center	C1	0.0208	0	0.1868	0.0116	0	0.1087	0.0208	0	0.1868
log_totalRS	center	C2	0.0128	0	0.1565	0.005	0	0.063	0.0128	0	0.1565
log_totalRS	south	N1	0.0051	0	0.0529	5e-4	0	0.0056	0.0051	0	0.0529
log_totalRS	south	N2	0.1232	9e-4	0.4855	0.0183	1e-4	0.0783	0.1232	9e-4	0.4855
log_totalRS	south	C1	0.0197	0	0.1788	0.003	0	0.027	0.0197	0	0.1788
log_totalRS	south	C2	0.0381	1e-4	0.3987	0.0029	0	0.0328	0.0381	1e-4	0.3987
log_totalRS	south	S1	0.0243	1e-4	0.1906	0.0023	0	0.0188	0.0243	1e-4	0.1906
log_totalRS	south	S2	0.0271	1e-4	0.2355	0.0023	0	0.0203	0.0271	1e-4	0.2355
maxHeight	north	N1	0.0523	0.0015	0.1415	8.3194	0.2355	21.767	0.0523	0.0015	0.1415
maxHeight	north	N2	0.0538	2e-4	0.2635	8.5814	0.0316	44.3385	0.0538	2e-4	0.2635
maxHeight	north	C1	0.0546	3e-4	0.2203	11.2933	0.0628	47.91	0.0546	3e-4	0.2203
maxHeight	north	C2	0.015	0	0.1849	2.7404	0.006	34.934	0.015	0	0.1849
maxHeight	north	S1	0.0358	1e-4	0.2152	5.852	0.0111	36.7618	0.0358	1e-4	0.2152
maxHeight	north	S2	0.0742	4e-4	0.2494	17.6448	0.0891	60.9593	0.0742	4e-4	0.2494
maxHeight	center	C1	0.0202	1e-4	0.1777	8.5136	0.0274	78.4554	0.0202	1e-4	0.1777
maxHeight	center	C2	0.0163	0	0.1805	6.2781	0.0156	71.3005	0.0163	0	0.1805
maxHeight	south	N1	0.0199	1e-4	0.1398	2.936	0.0094	21.0734	0.0199	1e-4	0.1398
maxHeight	south	N2	0.1028	3e-4	0.4553	17.8232	0.0466	84.0216	0.1028	3e-4	0.4553
maxHeight	south	C1	0.0277	1e-4	0.2305	5.6667	0.0113	49.3507	0.0277	1e-4	0.2305
maxHeight	south	C2	0.062	1e-4	0.4912	12.1154	0.0219	104.0685	0.062	1e-4	0.4912
maxHeight	south	S1	0.0527	1e-4	0.3225	10.0653	0.0281	64.9319	0.0527	1e-4	0.3225
maxHeight	south	S2	0.0932	2e-4	0.3805	21.4505	0.0464	93.7491	0.0932	2e-4	0.3805
