## Supplementary material for "Evolutionary responses to historic drought across the range of scarlet monkeyflower": Tables S5 - S10: TableS9.csv

trait	model	looic	se_looic	deltalooic	se_deltalooic
ldmc	garden	-44301.53	151.81	-0	-0
ldmc	full	-44269.43	151.64	32.1	-12.76
ldmc	population	-44261.31	151.85	40.23	-16.34
ldmc	minimal	-43767.14	150.49	534.4	-47.67
sla	garden	92115.17	153.07	-0	-0
sla	full	92137.46	154.07	22.29	-13.25
sla	population	92227.43	154.37	112.26	-23.72
sla	minimal	92718.43	151.38	603.26	-50.04
gsw-early	garden	-10958.05	146.54	-0	-0
gsw-early	full	-10949.52	146.81	8.53	-9.98
gsw-early	population	-10937.21	146.45	20.84	-11.85
gsw-early	minimal	-10805.04	144.73	153.01	-25.89
flowering-time	garden	93517.16	239.74	-0	-0
flowering-time	full	93559.02	239.55	41.86	-14.92
flowering-time	population	93970.05	233.14	452.89	-45.59
flowering-time	minimal	95333.97	223.96	1816.81	-88.55
totalStemLen	garden	128624.87	207.16	-0	-0
totalStemLen	full	128666.92	207.38	42.05	-15.92
totalStemLen	population	128905.43	206.42	280.55	-34.58
totalStemLen	minimal	129320.79	207.54	695.92	-53.89
gsw-late	garden	-25604.02	442.27	-0	-0
gsw-late	minimal	-25601.2	444.02	2.82	-9.74
gsw-late	population	-25583.87	443.07	20.14	-9.04
gsw-late	full	-25550.42	439.54	53.6	-12.86
fitness	garden	12841.39	292.3	-0	-0
fitness	population	12863.82	291.07	22.42	-16.19
fitness	full	12881.9	291.26	40.51	-14.31
fitness	minimal	12941.64	292.53	100.25	-23.99
maxHeight	garden	77854.09	165.01	-0	-0
maxHeight	population	77876.87	164.91	22.78	-11.92
maxHeight	full	77889.95	164.57	35.86	-12.82
maxHeight	minimal	78095.08	163.16	240.99	-32.51
