## Supplementary material for "Evolutionary responses to historic drought across the range of scarlet monkeyflower": Tables S5 - S10: TableS10.csv

Garden	Population	ldmc_median	ldmc_lower	ldmc_upper	sla_cm2_per_g_median	sla_cm2_per_g_lower	sla_cm2_per_g_upper	gsw_early_median	gsw_early_lower	gsw_early_upper	first_flower_doy_median	first_flower_doy_lower	first_flower_doy_upper	totalStemLen_median	totalStemLen_lower	totalStemLen_upper	gsw_late_median	gsw_late_lower	gsw_late_upper	log_totalRS_median	log_totalRS_lower	log_totalRS_upper	maxHeight_median	maxHeight_lower	maxHeight_upper
north	N1	-0.0019	-0.0074	0.0033	-0.54	-9.68	8.38	-0.0154	-0.0437	0.0128	2.42	0.46	4.44	-0.85	-4.44	2.61	-0.0175	-0.0346	1e-4	-0.028	-0.14	0.082	-0.09	-2.95	2.71
north	N2	-0.0024	-0.0084	0.0041	-0.03	-10.36	10.37	-0.0016	-0.0306	0.0287	0.42	-1.77	2.54	-0.91	-4.92	2.97	-0.0102	-0.0284	0.0083	0.032	-0.066	0.131	1.62	-1.44	4.62
north	C1	-0.0031	-0.0091	0.0028	5.96	-4.03	15.83	-0.0088	-0.039	0.0199	1.96	-0.04	3.92	0.93	-3.58	5.4	0.0046	-0.0135	0.0229	-0.029	-0.135	0.077	0.04	-3.02	3.01
north	C2	-0.0014	-0.0093	0.0069	-2.07	-14.57	11.43	0.0022	-0.0357	0.0385	2.08	-0.55	4.81	3.94	-2.29	10.39	-2e-4	-0.0222	0.0224	-0.02	-0.133	0.094	-1.99	-5.9	1.97
north	S1	0.0023	-0.003	0.0074	-2.08	-12.21	8.52	0.003	-0.0274	0.0339	2.2	0.29	4.18	-2.19	-6.78	2.18	-0.0018	-0.0177	0.014	-0.049	-0.134	0.036	0.99	-1.75	3.83
north	S2	-0.004	-0.0096	0.0015	-1.19	-10.96	8.33	-0.0183	-0.0456	0.0099	1.35	-0.7	3.5	-4.25	-9.56	1	0.0034	-0.0118	0.0192	-0.046	-0.143	0.056	-1.91	-5.1	1.32
center	N1	NA	NA	NA	NA	NA	NA	NA	NA	NA	-0.28	-2.07	1.52	1.55	-2.54	5.57	-0.033	-0.0793	0.0146	-0.18	-0.36	0.004	-0.89	-5.42	3.81
center	N2	NA	NA	NA	NA	NA	NA	NA	NA	NA	1.17	-0.9	3.31	2.78	-2.17	7.67	-0.0241	-0.0713	0.0225	0.04	-0.156	0.227	-2.98	-8.07	2.07
center	C1	NA	NA	NA	NA	NA	NA	NA	NA	NA	-0.59	-2.34	1.19	1.24	-3.51	5.95	0.0168	-0.0197	0.0521	-0.094	-0.269	0.083	-1.42	-7.04	4.22
center	C2	NA	NA	NA	NA	NA	NA	NA	NA	NA	1.24	-1.31	3.8	1.78	-4.77	8.44	0.0467	0.0049	0.0909	-0.06	-0.237	0.103	-2.86	-8.27	2.82
center	S1	NA	NA	NA	NA	NA	NA	NA	NA	NA	-0.3	-2.46	1.88	1.64	-4.88	8.2	-0.0578	-0.1064	-0.0069	-0.028	-0.189	0.128	3.05	-1.73	7.82
center	S2	NA	NA	NA	NA	NA	NA	NA	NA	NA	0.65	-1.57	2.77	-0.29	-7.11	6.3	0.0246	-0.0162	0.0648	0.155	-0.013	0.323	0.61	-5.26	6.35
south	N1	-0.0019	-0.0056	0.0017	0.41	-9.05	9.94	-0.0293	-0.053900000000000003	-0.0046	1.29	-0.36	2.93	5.59	-0.64	12.13	0.004	-0.0099	0.0177	0.075	-0.004	0.157	1.67	-1.59	4.86
south	N2	-0.0039	-0.0091	0.001	9.26	-2.8	21.72	-4e-4	-0.0343	0.0313	0.83	-1.22	2.99	-3.83	-10.7	3.08	-0.0187	-0.0349	-0.0034	-0.072	-0.188	0.04	-3.25	-7.29	0.54
south	C1	-8e-4	-0.0052	0.0034	2.95	-6.87	12.62	-0.0191	-0.0467	0.0092	-1.15	-2.92	0.6	2	-6.74	11.06	0.0109	-1e-4	0.022	0.051	-0.045	0.15	1.81	-1.78	5.42
south	C2	0.0021	-0.0048	0.0088	-6.35	-20.93	9.31	0.0231	-0.0181	0.0623	-1.55	-4.48	1.31	-1.44	-16.52	14.31	0.0157	0.0012	0.0296	0.07	-0.037	0.174	-2.76	-8.25	2.75
south	S1	0.0045	3e-4	0.0085	-7.34	-17.95	3.49	-0.0035	-0.0311	0.0245	-0.37	-2.25	1.44	-5.22	-13.7	3.18	-0.0151	-0.0273	-0.0029	-0.033	-0.113	0.05	0.12	-4.09	4.14
south	S2	-0.0011	-0.0051	0.0028	-4.64	-14.35	5.1	-0.0128	-0.0391	0.0138	-1.4	-3.85	1	-12.58	-25.6	-0.18	0.0014	-0.0078	0.011	0.03	-0.043	0.102	0.01	-4.12	4.15
